# Fanconi Anemia Pathway Deficiency Drives Copy Number Variation in Squamous Cell Carcinomas

**DOI:** 10.1101/2021.08.14.456365

**Authors:** Andrew L.H. Webster, Mathijs A. Sanders, Krupa Patel, Ralf Dietrich, Raymond J. Noonan, Francis P. Lach, Ryan R. White, Audrey Goldfarb, Kevin Hadi, Matthew M. Edwards, Frank X. Donovan, Moonjung Jung, Sunandini Sridhar, Olivier Fedrigo, Huasong Tian, Joel Rosiene, Thomas Heineman, Jennifer A. Kennedy, Lorenzo Bean, Ozgur Rosti, Rebecca Tryon, Ashlyn-Maree Gonzalez, Allana Rosenberg, Ji-Dung Luo, Thomas Carrol, Eunike Velleuer, Jeff C. Rastatter, Susanne I. Wells, Jordi Surrallés, Grover Bagby, Margaret L. MacMillan, John E. Wagner, Maria Cancio, Farid Boulad, Theresa Scognamiglio, Roger Vaughan, Amnon Koren, Marcin Imielinski, Settara Chandrasekharappa, Arleen D. Auerbach, Bhuvanesh Singh, David I. Kutler, Peter J. Campbell, Agata Smogorzewska

## Abstract

Fanconi anemia (FA), a model syndrome of genome instability, is caused by a deficiency in DNA interstrand crosslink (ICL) repair resulting in chromosome breakage^1–3^. The FA repair pathway comprises at least 22 FANC proteins including BRCA1 and BRCA2^4–6^, and protects against carcinogenic endogenous and exogenous aldehydes^7–10^. Individuals with FA are hundreds to thousands-fold more likely to develop head and neck (HNSCC), esophageal and anogenital squamous cell carcinomas (SCCs) with a median onset age of 31 years^11^. The aggressive nature of these tumors and poor patient tolerance of platinum and radiation-based therapy have been associated with short survival in FA^11–16^. Molecular studies of SCCs from individuals with FA (FA SCCs) have been limited, and it is unclear how they relate to sporadic HNSCCs primarily driven by tobacco and alcohol exposure or human papillomavirus (HPV) infection^17^. Here, by sequencing FA SCCs, we demonstrate that the primary genomic signature of FA-deficiency is the presence of a high number of structural variants (SVs). SVs are enriched for small deletions, unbalanced translocations, and fold-back inversions that arise in the context of TP53 loss. The SV breakpoints preferentially localize to early replicating regions, common fragile sites, tandem repeats, and SINE elements. SVs are often connected forming complex rearrangements. Resultant genomic instability underlies elevated copy number alteration (CNA) rates of key HNSCC-associated genes, including *PIK3CA, MYC, CSMD1, PTPRD, YAP1, MXD4, and EGFR.* In contrast to sporadic HNSCC, we find no evidence of HPV infection in FA HNSCC, although positive cases were identified in gynecologic tumors. A murine allograft model of FA pathway-deficient SCC was enriched in SVs, exhibited dramatic tumor growth advantage, more rapid epithelial-to-mesenchymal transition (EMT), and enhanced autonomous inflammatory signaling when compared to an FA pathway-proficient model. In light of the protective role of the FA pathway against SV formation uncovered here, and recent findings of FA pathway insufficiency in the setting of increased formaldehyde load resulting in hematopoietic stem cell failure and carcinogenesis^18–20^, we propose that high copy-number instability in sporadic HNSCC may result from functional overload of the FA pathway by endogenous and exogenous DNA crosslinking agents. Our work lays the foundation for improved FA patient treatment and demonstrates that FA SCC is a powerful model to study tumorigenesis resulting from DNA crosslinking damage.

---

To profile the mechanism of tumor formation in the setting of DNA interstrand crosslink (ICL) repair deficiency, derive biomarkers for early detection, and identify potential therapeutic opportunities for individuals with FA, we sequenced 55 independent FA SCCs and three adenocarcinomas from 50 individuals. Clinical data, which was available for 41 individuals from this cohort, revealed that they developed SCCs at a young median age of 31 years and have a median cancer-specific survival of only 17 months, much shorter than patients with sporadic HPV positive or negative HNSCCs^21^ **(Fig1A and Extended data Fig1A).** Characteristics of the FA individuals and sequenced tumors are described in **Extended data Fig 1B-D** and **Supplemental Table 1**.

**Fig. 1.**

Comparison of the mutational landscape between squamous cell carcinomas (SCC) from individuals with Fanconi anemia (FA) and sporadic head and neck SCCs (HNSCC). **a** Cancer-specific survival curves for 41 individuals with FA-associated SCC and complete clinical history, 78 HPV-positive sporadic HNSCC cases, and 419 HPV-negative sporadic HNSCC cases from TCGA. p-value indicates log-rank Mantel-Cox test. **b** Number of paired-end reads aligning without clipping to non-repetitive regions of any HPV genome in FA SCCs (20 WGS and 40 WES) and sporadic HNSCC tumors from TCGA (42 WGS and 513 WES). **c** Comparison of gene alteration frequencies between independent FA SCC tumors (n = 55) and HPV-negative sporadic HNSCC tumors (n = 426), with focal somatic copy number alteration (sCNA) peaks defined by *GISTIC2* [read-depth change of log2(sCNA)≥0.9 (amplification) or log2(sCNA)≤-0.9 (deletion) relative to pooled normal region coverage] and with normalization for tumor purity in both cohorts. SNV is single nucleotide variation. *TP53* and *PDL1 s*CNA frequencies were determined manually. * and † indicate genes contained within the same focal sCNA peak.
