## Supplemental Table 1 for "Fanconi Anemia Pathway Deficiency Drives Copy Number Variation in Squamous Cell Carcinomas"

### Sheet: Clinical data
Supplemental Table 1. Clinical and pathology data for human samples sequenced in this study. Data provided pertain to the sequenced sample. Other pertinent data are in the last column.
Sample type	Individual ID Family/Patient/Sample	Sample filename	Sample sequenced is post transplant? Y=Yes N=No N/A not applicable	Tumor(T)/ Normal(N)	Sample Source: FFPE=formalin-fixed paraffin embedded FRZN=frozen PB-peripheral blood LCL=lymphoblastoid cell line FB=fibroblasts	Site: Ana=anal Buc=buccal mucosa Cxv=cervix Eso=esophagus Gin=gingiva Hpa=hypopharynx Lng=lung Lyx=larynx Opx=oropharynx PyS=pyriform sinus Pyx=pharynx Sbm=submandibular mass Ton=tongue Vag=vaginal Vul=vulvar	Primary (P)/ Metastatic(M)/ Carcinoma In-Situ (CIS)	Sequencing method: WES=whole exome sequencing WGS=whole genome sequencing RNAseq=bulk RNA sequencing METH=methylation array	Platform ILL=Illumina PACB=PacBio	Exome Capture Kit	Gender	Complementation group	Mutation 1	Mutation 2	Age at Fanconi anemia diagnosis	Smoking Y=Yes N=No UK=unknown	Alcohol Y=Yes N=No UK=unknown	Bone marrow transplant (BMT) Y=Yes N=No	Age of Bone marrow transplant	Type of Bone marrow transplant	Donor for Bone marrow transplant: MURD= mismatched unrelated donor HIURD= HLA identical unrelated donor HIR= HLA identical relative N/A=not applicable	Age at cancer diagnosis	Symptoms	Site	Age at surgery (years)	Type of surgery	Pathological stage : T-N-M	Clinical stage	Differentiation: well, moderate, poor	Tm size (cm)	# of positive lymph nodes	Radiotherapy: N=no Adj=adjuvant Neoadj=neoadjuvant	Total dose of radiotherpy	Complications	Chemotherapy Y=Yes N=No UK=unknown	Type of chemotherapy Y=Yes N=No UK=unknown	Recurrence Y=Yes N=No UK=unknown	Time to recurrence (months)	Type of recurrence	Surgery Y=Yes N=No	Radiotherapy /dose	Chemo (side effects)	Site of distant metastasis if present	Age at death or age at last follow up for patients who are alive (years)	Cause of death if applicable	Overall survival (months)	Additional information
FFPE for WES
	F1P1	F1P1_N_T_FFPE_Opx_M_WES_ILL_IDT	N	T	FFPE	Opx	M	WES	ILL	IDT	Male	ND	ND	ND	28.27	Y	Y	N			N/A	28.1478	Pain	Left oropharynx	28.2656	Composite Resection with left radical left neck dissection	3-2b-X	4	Moderate	4.5	2 out of 14	Adj	5600 cGy	Mucositis, leukopenia, thrombocytopenia, anemia, dysphagia, tracheal stenosis, recurrent aspiration pneumonia, radiation pneumonitis, death	Y	Cisplatin, bleomycin, methotrexate	Y	11.33	Local					29.2402	treatment complications, respiratory failure	11
	F2P1	F2P1_Y_T_FFPE_Ton_P_WES_ILL_IDT	Y	T	FFPE	Ton	P	WES	ILL	IDT	Female	A	c.3715_3729del	c.3715_3729del	4.92	UK	UK	Y	11.5291	BM	HIR	15.3511	Mass	Left Tongue	15.3511	Partial glossectomy	1-X-X	1	Moderate	2	N/A	N			Y	Methotrexate	Y	2.57	Local and regional	Y	5600 cGy	N		15.9699	Tumor recurrence	7
	F3P1	F3P1_Y_T_FFPE_Eso_P_WES_ILL_AGI	Y	T	FFPE	Eso	P	WES	ILL	AGI	Female	F	c.24_25insA	c.484_485delCT	1.08	UK	UK	Y	4.67351	CB	HIR	25.9713	Dysphagia	Mid-Esophagus	26.1875	Total esophagectomy with thoracotomy	2-X-X	2	Moderate	3.2	0 out of 13	N			N	N	Y	UK	Local				Esophagus	27.6331	Respiratory failure	17	Tumor positive for EGFR
	F4P1	F4P1_Y_T_FFPE_Ton_P_WES_ILL_AGI	Y	T	FFPE	Ton	P	WES	ILL	AGI	Female	C	c.456+4A>T	c.456+4A>T	5.69	UK	UK	Y	21.848	PB	HIURD	29.0267	Sore throat, dysphagia, hoarseness, weight loss	Left tongue	29.0322	Partial glossectomy, modified right neck dissection	2-1-X	3	Moderate	2.6	1 out of 18	Adj	5000 cGy, 25 fractions	Trismus, fatigue, erythematous skin	N	N	Y	10	Local					30.0452	Tumor recurrence	12	Negative immunostain for p16 and the HPV-ISH
	F5P1	F5P1_Y_T_FFPE_Ton_P_WES_ILL_AGI	Y	T	FFPE	Ton	P	WES	ILL	AGI	Female	A	c.2602-?_3066+?del	c.3878delA	13.45	N	N	Y	16.0301	BM	HIR	31.6879	Painful swelling, difficulty speaking	Tongue, Right anterior mid-lateral to base	31.6879	Partial glossectomy, neck dissection	2-2b-X	4	Moderate	2.3	3 out of 14	UK	UK	UK	UK	UK	UK							32.5777	UK	10
	F6P1	F6P1_N_T_FFPE_Ton_P_WES_ILL_AGI	N	T	FFPE	Ton	P	WES	ILL	AGI	Male	A	c.3391A>G	c.523-?_1826+?del	6.8	N	Y	N				37.4237	Leukoplakia, Pain	Left tongue	37.4237	Left partial mandibulectomy, partial glossectomy, neck dissection	4a-1-X	4	Poor	3.5	1 out of 15	N			N	N	Y	7	Regional	Y	4240 CGy	cetuximab (pancytopenia, dysphagia, folliculitis)	Chest	38.8172	Tumor recurrence	16	Tongue CIS resected two years prior to this surgery
	F7P1	F7P1_N_T_FFPE_Buc_P_WES_ILL_AGI	N	T	FFPE	Buc	P	WES	ILL	AGI	Male	J	c.1186C>G	c.751C>T	1.99	N	N	N				48.5339	Pain	Right retrmolar trigone	48.6872	Right mandibulectomy with partial pharyngectomy/glossectomy and right submandibular triangle neck dissection	4-2b-X	4	Well	2	5 out of 6	Adj	4000 cGy , 2.0 Gy daily, 5 fractions per week	High grade mucositis, dysphagia, cytopenia, sepsis	N	N	N							48.8761	Radiotherapy complications( cytopenia and sepsis)	2
	F8P1_P	F8P1_Y_T_FFPE_Ana_P_WES_ILL_AGI	Y	T	FFPE	Ana	P	WES	ILL	AGI	Female	A	c.1734_1739delCTACGT	g.88356984_88370562del13579	19.18	UK	UK	Y	22.87	BM	HIR	29.7988	UK	Anus (rectovaginal septum)	29.7988	Abdominal perineal resection	2-1-X	3	Poor	2.2	1 out of 7	N			N	N	N							49.86	Alive	240
	F8P1_M	F8P1_Y_T_FFPE_Ana_M_WES_ILL_AGI	Y	T	FFPE	Ana	M	WES	ILL	AGI	Female	A	c.1734_1739delCTACGT	g.88356984_88370562del13579	19.18	UK	UK	Y	22.87	BM	HIR	29.7988	UK	Lymph node	29.7988	Abdominal perineal resection	2-1-X	3	Poor	2.2	1 out of 7	N			N	N	N							49.86	Alive	240	Patient had another oral SCC @29 years of age, left lateral oral tongue T4aN1 (treated with marginal mandibulectomy with partial glossectomy, neck dissection (+1/17 nodes ) at 41 years of age, low grade hepatocellular carcinoma at 47 years of age, and multiple skin SCCs. None of the cancers were treated with radiation or chemotherapy. All had surgery only.
	F9P1	F9P1_N_T_FFPE_Ton_P_WES_ILL_AGI	N	T	FFPE	Ton	P	WES	ILL	AGI	Female	G	c.1771dupC	c.1158dupC	23.54	Y	Y	N				33.8289	Pain	Tongue	33.8289	Ressection of the mandible, floor of mouth, tongue	1-X-X	1	Well	1	N/A	N			N	N	Y	17	Regional (Ttongue, floor of mouth)	Y	N	methotrexate, 5-FU		39.5729	Tumor recurrence	68	Starting at 29yo, had multiple oral CIS and invasive SCCs lesions which were surgically removed x16. At 36 yo had invasive ductal CA, reported to have multiple skin cancers including basal CA.
	F9P2	F9P2_N_T_FFPE_Vul_P_WES_ILL_IDT	N	T	FFPE	Vul	P	WES	ILL	IDT	Female	G	c.1771dupC	c.1158dupC	8	UK	Y	N				37.7358	Bleeding, mass	Vulva	37.73	Vulvar excision, periaortic, deep femoral, left inguinal lymph node biopsies	2-2-X	4	Moderate	4.8	7 out of 8	N			N	N	Y							37.9192	Tumor progression	2	In the 4 years prior to this surgery, patient had multiple VIN and one vulvar CIS (at 36 years of age)
	F10P1	F10P1_N_T_FFPE_Vul_P_WES_ILL_AGI	N	T	FFPE	Vul	P	WES	ILL	AGI	Female	C	c.67delG	c.37C>T	25.99	UK	UK	N				25.9904	Pain, bleeding	Left Vulva	26.0397	Left hemivulvectomy, left inguinal & femoral lymph node dissection	1-0-X	1	Well	1.5	0 out of 11	N			N	N	N							38.31	Liver metastasis of a small cell lung CA	147	Small cell lung cancer metastatic to the liver was diagnosed at 38 yo. Treated with taxol, carboplatin and etoposide which were stopped due to side effects.
	F11P1	F11P1_Y_T_FFPE_Neck_M_WES_ILL_AGI	Y	T	FFPE	Neck	M	WES	ILL	AGI	Male	A	c.65G>A	c.2216delC	6.49	UK	UK	Y	7.85	BM	HIR	31.1211	Pain	Neck mass, paratreachal mass, tracheal esophageal mass	31.5236	Biopsies, right neck dissection, level 1	4-2-X	4	Moderate	3.5	1 out of 1	N			N	N	N							31.8549	Tumor progression	4	Sequenced "Lymph node replaced with tumor with extranodal extension". 5 months prior to this surgery, buccal mucosa SCC T1N0M0, well-moderately differentiated SCC was resected. Relationship to this tumor is unclear.
	F12P1	F12P1_N_T_FFPE_Ton_P_WES_ILL_AGI	N	T	FFPE	Ton	P	WES	ILL	AGI	Male	P	c.2013+225_3147delinsCC	c.514delC	2.62	Y	Y	N				20.8734	Mass	Midline tongue	21.4428	Total glossectomy, bilateral modified radical neck dissections	4-2C-X	4	Moderate	4.5	6 out of 30	Adj	7020 cGy in 39 fractions	Wound breakdown low total WBC without neutropenia, thrombocytopenia, elevated alkaline phosphatase, fever	N	N	Y	4	Regional (tongue, neck)	Y	N	N	Frontal lobe	21.9986	Tumor recurrence	13
	F13P1_Buc1	F13P1_Y_T_FFPE_Buc1_P_WES_ILL_AGI	Y	T	FFPE	Buc(#1)	P	WES	ILL	AGI	Male	A	c.2641C>T	c.3766-?_4368+?del	7.53	Y	Y	Y	8.2	BM	HIR	23.3018	Buccal pain, burning and weight loss	Left buccal mucosa	23.3	Marginal right mandibulectomy with resection of buccal mucosa and left modified radical neck dissection	2-0-X	2	Well to Moderate	2.5	0 out of 31	N			N	N	Y							37.19	Alive	166	Three different samples are sequenced in the study @ 23, 32, and 35 years of age
	F14P1	F14P1_Y_T_FFPE_Pyx_P_WES_ILL_AGI	Y	T	FFPE	Pyx	P	WES	ILL	AGI	Male	C	c.67delG	c.553C>T	8.61	N	N	Y	17.35	BM	HIURD	33.1882	Dysphagia	Right hypopharynx	33.27	Pharingolaryngocervical esophagectomy and bilateral level II-V dissection	3-2c-X	4	Moderate to poor	2.9	6 out of 32	Adj	7000 cGy in 35 fractions initited 3 months post surgery	Percutaneous endogastrostomy tube, grade three dermititis, grade 2 mucositis, xerostomia and dysphagia	Y	Cetuximab (concurent with RT)	Y	7.3	Cavernous sinus	N	30 Gy in 10 fractions to cavernous sinus recurrence	Nivolumab (3mg/kg)- developed encephalitis after 3 doses	C6 vertebra, lung	34.1629	Encephalitis, aspiration pneumonia	11	Patient #8 in Beckham et al, Head and Neck.2019;41:1418-1426
	F15P1	F15P1_Y_T_FFPE_Lng_P_WES_ILL_AGI	Y	T	FFPE	Lng	P	WES	ILL	AGI	Male	A	c.1471-?_1566+?del	c.2T>C	16.56	Y	Y	Y	16.88	BM	HIURD	31.2361	Coughing	Right middle lobe, Lung	33.27	Right middle and lower lobectomy	1c-0-X	1a3	Moderate	2.5	0 out of 15	Neoadj	3000 cGy	UK	N	N	Y	4.5	Local	right pneumonectomy	N	N		32.2382	Respiratory failure	12
	F16P1_Vul	F16P1_N_T_FFPE_Vul_P_WES_ILL_AGI	N	T	FFPE	Vul	P	WES	ILL	AGI	Female	A	c.1827-1G>A	c.2778+83C>G	24.9	Y	Y	N				45.3	Pain	Vulva	45.3251	Radical vulvectomy	1b-X-X	1	Moderate to poor	0.25	N/A	N			N	N	N							53.42	Alive	97
	F16P1_Sbm	F16P1_N_T_FFPE_Sbm_P_WES_ILL_AGI	N	T	FFPE	Sbm	P	WES	ILL	AGI	Female	A	c.1827-1G>A	c.2778+83C>G	24.9	Y	Y	N				41.09	Swollen left neck, pain	left neck, submandibular region	41.1335	Left selective neck dissection	4-2B-X	4	Moderate	4.5	4 out of 25	Adj	6180 cGy	Mucositis, dysphagia, thrombocytopenia, anemia, leukopenia	N	N	N							53.42	Alive	240
	F17P1_Neck	F17P1_N_T_FFPE_Neck_P_WES_ILL_AGI	N	T	FFPE	Neck	P	WES	ILL	AGI	Male	A	c.2066delG	c.2348G>T	21.58	no	Y	N				35.7947	Neck mass	left neck	35.7947	Mass excision	N/A	4	Moderatate	6 cm	N/A	N			Y	Cetuximab	Y						Y	36.386	Metastasis/tumor progression	7	This patient had laryngeal CIS 6 years prior (@30 years of age) with local and regional progression a year later, treated with surgery and adj radiation. This neck mass: 100% of tumor cells positive for EGFR.
	F18P1	F18P1_N_T_FFPE_Neck_M_WES_ILL_AGI	N	T	FFPE	Neck	M	WES	ILL	AGI	Male	A	c.1115_1118delTTGG	c.862G>T	10.6	Y	Y	N				33.6783	Mass, pain	Right maxilla	33.67	Neck dissection (4 months after right inferior maxillectomy)	4a-2	4	Moderate	3	3 out of 23	N			N	N	Y							35.7974	Metastasis/tumor progression	25	4 months prior to the sample that was sequenced, the patient had 4aNx moderately-differentiatied SCC in the maxilla (1cm, invading into bone). Overall survival is calculated from the first surgery. The treatment after second surgery included immunotherpy.
	F19P1	F19P1_N_T_FFPE_Ton_P_WES_ILL_AGI	N	T	FFPE	Ton	P	WES	ILL	AGI	Male	A	g.88184848_88336349del151502	c.2812_2830dup19	10.01	Y	Y	N				28.23	Dysphagia, epistaxis needing emergent surgery	Base of tongue	28.293	Biopsy of the tongue and epiglottis	N/A	4a (see note)	Moderate	N/A	N/A	Adj	no details on dose, but completed the treatment	Treated with combination of radiation and Cetuximab. Immediate complications included esophageal strictures and bone marrow supression requiring transfusions	Y	Cetuximab started 2 weeks post surgery, continued for 3 months at 250mg/m^2 weekly. Given in combination with radiation treatment of unknown dose	N							30.4832	AML, brain hemorrhage	27	Subsequent workup post this biopsy revealed T3N2M0 tumor.
	F20P1	F20P1_N_T_FFPE_Sbm_P_WES_ILL_AGI	N	T	FFPE	Sbm	P	WES	ILL	AGI	Female	A	c.3788_3790delTCT	c.3788_3790delTCT	6.15	N	UK	N				45.9822	Mass	Right Submandibular Mass	45.9822	Excisional biopsy	N/A	4	Poor	2	N/A	N			N	N	N							46.5407	Tumor progression	6	This patient also had prior 3 CIS (tongue x2, lip) and SCCs (buccal mucosa, gingiva,and tongue)
	F21P1	F21P1_N_T_FFPE_Gin_P_WES_ILL_AGI	N	T	FFPE	Gin	P	WES	ILL	AGI	Male	A	c.3424T>C	c.3424T>C	47.46	UK	UK	N				43.9097	Leukoplakia, oral bleeding	Right alveolar gingiva	45.0595	Right segmental mandibulectomy, right supraomohyoid neck dissection, tracheostomy.	4-2B-0	4	Moderate	2.9	1 out of 18	Adj	6100 cGy	Tthrombocytopenia and anemia	N	N	Y	28	Local and regional	Y	N	N	N	49.5797	Tumor recurrence	67
	F22P1	F22P1_Y_T_FFPE_Hpa_P_WES_ILL_AGI	Y	T	FFPE	Hpa	P	WES	ILL	AGI	Male	ND	ND	ND	8.87	N	N	Y	9.19	BM	HIR	26.3929	Pain	Right maxillectomy, right neck dissection	26.3929	Right maxillectomy, right neck dissection	T4a-N1M0	4a (see note)	Well	3.3	1 out of 25	N			N	N	Y	1.3	Regional (maxilla)	Y	N	N		32.6845	Alive	75	Negative immunostain for p16 and the HPV-ISH
	F23P1_M	F23P1_N_T_FFPE_Gin_M_WES_ILL_AGI	N	T	FFPE	Gin	M	WES	ILL	AGI	Female	A	c.2678G>A	c.2678G>A	42.51	Y	UK	N				37.9877	Pain	Left alveolar, oral cavity	41.7878	Alveolar ridge excision, neck dissection	2000-04-01	4	Poor	3.5	1 out of 11	Adj	5600 cGy	Mucositis, dysphagia, throat bleeding, biapical pleural thickening	N	N	N							42.5708	Treatment complications for anal cancer (septecemia)	55	At 41, the patient developed infiltrating ductal carcinoma of breast 2x1.5 cm, ER positive treated with left mastectomy and tamoxifen therapy. FA diagnosis was made at this time and the patient was also diagnosed with MDS. At 42, she developed anal SCC (4 cm). Received neoadj RT and MMC/5-FU which resulted in pancytopenia and death.
	F23P1_P	F23P1_N_T_FFPE_Gin_P_WES_ILL_AGI	N	T	FFPE	Gin	P	WES	ILL	AGI	Female	A	c.2678G>A	c.2678G>A	42.51	Y	UK	N				37.9877	Pain	Left alveolar, oral cavity	41.7878	Alveolar ridge excision, neck dissection	4-1-'0	4a	Poor	3.5	1 out of 11	Adj	5600 cGy	Mucositis, dysphagia, throat bleeding, biapical pleural thickening	N	N	N							42.5708	Treatment complications for anal cancer (septecemia)	55	At 41, the patient developed infiltrating ductal carcinoma of breast 2x1.5 cm, ER positive treated with left mastectomy and tamoxifen therapy. FA diagnosis was made at this time and the patient was also diagnosed with MDS. At 42, she developed anal SCC (4 cm). Received neoadj RT and MMC/5-FU which resulted in pancytopenia and death.
	F24P1	F24P1_Y_T_FFPE_Ton_P_WES_ILL_AGI	Y	T	FFPE	Ton	P	WES	ILL	AGI	Female	A	c.1627-?_2778+?del	c.426+1G>A	16.47	UK	UK	Y	19.4	BM	HIURD	42.6	Pain	Left tongue	20.4216	Left hemiglossectomy, left selective neck dissection	2-2b-'0	4	Moderate	1.5	2 out of 34	N			N	N	Y	3	Regional	N	UK	Cetaximub and radiation started 5 months after the first surgery and given intermitently for 3 months due to dermititis. 3 months later tumor progressed and patient was started on carboplatin and taxol.	lung	21.5578	UN	13
	F25P1	F25P1_N_T_FFPE_Pyx_P_WES_ILL_AGI	N	T	FFPE	Pyx	P	WES	ILL	AGI	Female	A	g.88403094_88418774del15681	g.88403094_88418774del15681	39.82	N	Y	N				42.6	Surveillance	Pharynx	45.01	Laryngopharyngectomy and neck dissection	T2bN0	4	Poor	2.5	0 out of 1	N			N	N	N							45.7988	Lung Infection	9	Clearly a primary pharyngeal lesion. HPV IHC negative. The patient had oral T4N2bM0 SCC treated with composite resection and RT (64 Gy) with mucositis and anemia as side effects two years prior to this tumor resection
	F26P1	F26P1_Y_T_FFPE_Gin_P_WES_ILL_AGI	Y	T	FFPE	Gin	P	WES	ILL	AGI	Male	D2	c.355C>T	c.888+157A>G	30.66	N	Y	Y	31.5	BM	HIURD	35.4962	Mass, pain	Lower gingiva	35.8412	Marginal right mandibulectomy, right modified neck dissection	4a-0-0	4	Moderate	1.6	0 out of 20	none			N	N	N							40.62	Alive	61	Patient #1 in Beckham et al, Head and Neck.2019;41:1418-1426
	F27P1_Ton	F27P1_Y_T_FFPE_Ton_P_WES_ILL_AGI	Y	T	FFPE	Ton	P	WES	ILL	AGI	Male	A	c.1827-?_2981+?del	c.2728_2731delCTCT	32.92	N	Y	Y	33.08	BM	HIURD	36.6899	Ulcerationn and pain	Left lateral tongue	36.6899	Left partial glossectomy	2-1--X	3	Well	2.3	1 out of 22	N			N	N	Y	15.6479	Local and regional (unclear if a separate primary)	Y	N	N	+/Lateral pyriform sinus/unclear if another primary	42.48		69	Besides this tumor, this patient had a lateral pyriform sinus tumor (see below), bladder adenocarcinoma, and cT4aN0M0 SCC of the vallecula treated with 70 Gy delivered in 35 once-daily fractions, over 46 days, given in conjunction with capecitabine. In addition, he has had multiple oral cancers and numerous basal and SCC skin cancers which were surgically treated.
	F28P1	F28P1_N_T_FFPE_Pyx_P_WES_ILL_AGI	N	T	FFPE	Pyx	P	WES	ILL	AGI	Female	M	c.3548dupT	c.4516-9_4516-6delCTTA	diagnosed posthumously (based on sibling diagnosis)	N	N	N				31	UK	Pharynx	31	Pharyngectomy	UK	4	UK	UK	positive	Adj	UK	Yes/pancytopenia	Y	UK	N							31.7919	Tumor progression	9.50308
	F29P1_WE	F29P1_N_T_FFPE_PyS_P_WES_ILL_AGI	N	T	FFPE	PyS	P	WES	ILL	AGI	Male	A	c.1471-?_1626+?del	c.1901-?_2852+?del	29.9576	N	Y	N				32.5421	Ear pain	Right pyriform sinus	32.54	Total laryngectomy, partial pharyngectomy, bilateral modified neck dissection, paratrachial node dissection	3-1-X	3	Moderate	2.2	1 out of 27	N			N	N	N						Esophagus	33.5414	Second primary tumor-esophageal SCC	11	Patient had multiple skin cancers (high sun exposure). Diagnosed with FA following the FA diagnosis of a sibling with esophageal cancer. Same tumor (different sample) was sequenced by WGS (fresh frozen)
	F30P1	F30P1_N_T_FFPE_Eso_P_WES_ILL_AGI	N	T	FFPE	Eso	P	WES	ILL	AGI	Male	A	c.3788_3790delTCT	c.4199G>A	51.1294	N	Y	N				51.0226	Dysphagia and weight loss	Esophagus	51.206	Esophagogastrectomy	3-0-X	3	Moderate	7.4	0 out of 17	N			Y	Single cycle of low-dose carboplatin (AUC2) and paclitaxel (80 mg/m^2) two months prior to surgical resection, no RT. Side effects: pancytopenia. Treatment stopped	Y	6	Regional (mediastinal mass)	N	N	6 months of Capecitabine (500 mg PO BID) and due to progression switched to oxaliplatin and 5FU, discontimued after one dose due to pericarditis and pancytopenia.		52.6899	Metastasis (hilar lymph nodes, liver)	17	Surgical resection was done a month after single cycle of low-dose carboplatin and paclitaxe. For further details and functional workup of the FANCA variants see Lach et al, PMID 33172906
	F30P2_Eso	F30P2_N_T_FFPE_Eso_P_WES_ILL_AGI	N	T	FFPE	Eso	P	WES	ILL	AGI	Male	A	c.3788_3790delTCT	c.4199G>A	51.258	N	Y	N				51.3949	Dysphagia	Esophagus	51.3949	Esophagogastrectomy	2-0-X	2	Moderate	3	0 out of 21	N			N	N	N							55.5154	recurrence/progression of the esophageal and/or laryngeal SCC.	49	Tumor was p16 negative by clinical IHC testing. Altoghether, this patient had four primary cancers: a melanoma, esophageal SCC (T2N0), anal SCC (T2N0 ), and laryngeal SCC (T2N0 ). Esophageal and Anal SCCs were assessed in this study. Laryngeal cancer was treated with 69 Gy to the laryngeal and hypopharyngeal regions. This patient was reported in Lach et al, PMID 33172906
	F30P2_Ana	F30P2_N_T_FFPE_Ana_P_WES_ILL_AGI	N	T	FFPE	Ana	P	WES	ILL	AGI	Male	A	c.3788_3790delTCT	c.4199G>A	51.258	N	Y	N				52.7118	Pruritus	Anus	52.7118	Local resection	1-X-X	0	Moderate	0.7	N/A	Adj	5400 cGy		N	N	N							55.5154	recurrence/progression of the esophageal and/or laryngeal SCC	33	For detailed clinical description and functional workup of the FANCA variants see Lach et al, PMID 33172906 . Altoghether, this patient had four primary cancers: a melanoma, esophageal SCC (T2N0), anal SCC (T2N0 ), and laryngeal SCC (T2N0 ). Esophageal and Anal SCCs were assessed in this study. Laryngeal cancer was treated with 69 Gy to the laryngeal and hypopharyngeal regions.
	F31P1	F31P1_Y_T_FFPE_Eso_P_WES_ILL_AGI	Y	T	FFPE	Eso	P	WES	ILL	AGI	Male	A	c.3638_3639delCT	c.2640delA	8.17	Y	Y	Y	8.58	BM	HIR	38.3025	Dysphagia	Esophagus	38.33	Esophagogastrectomy	4-1-X	4	Poor	4	2 out of 5	N			Y	Capecitabine and oxaliplatin	Y	6	distant	N	N	Y	Spine, liver, lung	39.7618	tumor progression	17
	F32P1	F32P1_N_T_FFPE_Vag_P_WES_ILL_AGI	N	T	FFPE	Vag	P	WES	ILL	AGI	Female	A	c.4165C>T	c.4285G>A	7	Y	Y	N				34.423	Pain	Vaginal wall	34.423	Biopsy	N/A	2	Moderate	0.5	N/A	N			N	N	Y	1	Local and regional	N	N	N	Iliac region	35.3621	Metastasis	11	Biopsy of vaginal wall seven months prior, showed VAIN II-III with HPV changes and p16 positivity. 6 months prior to this surgery, patient had hysterectomy with salpingo-oophorectomy showing cervical high grade squamous intraepithelial lesion with severe dysplasia (CIN III). Additional cancers included oral SCC one year prior to this cancer, and breast cancer (DCIS with focal microinvasion). She …
	F33P1	F33P1_N_T_FFPE_Lyx_P_WES_ILL_AGI	N	T	FFPE	Lyx	P	WES	ILL	AGI	Male	A	c.3519G>A	c.2602-9_2602-8del	3	Y	Y	N				27.0801	Dysphagia	Supraglottis	27.0801	Total laryngectomy with bilateral radical neck dissection	3-2-X	4	Moderate to poor	3.7	3 out of 68	Adj	UK	UK	Y	UK	N							29.73	Second primary tumor (tongue SCC)	31.799
	F34P1	F34P1_N_T_FFPE_Cvx_P_WES_ILL_IDT	N	T	FFPE	Cvx	P	WES	ILL	IDT	Female	A	c.3788_3790delTCT	c.3239G>T	diagnosed posthumously (based on sibling diagnosis)	Y	N	N				30	UK	Cervix (adenocarcinoma)	30	Salvage radical hysterectomy	2b-X-X	2	Well to moderate	UK	N/A	Neoadj	Planned 45 Gy in 25 fractions pelvic IMRT with weekly cisplatin of 40 mg/m2 in 5 cycles	Treatment stopped after 10.8 Gy of radiotherapy and 2 cycles of cisplatin due to severe pancytopenia. Treatmen was stopped for two weeks. Cisplatin was not restarted while RT was completed	Y	Cisplatin (pancytopenia)	N							32	Complication of treatment	24	This patient and her treatment course was described in Igor Sirak et al. (PMID 26109920). In that report, the patient was identified as a FANCA variant carrier. However, sequencing of the tumor and normal tissue revealed presence of two FANCA variants seen in her brother who was diagnosed with Fanconi anemia. We speculate that this patient may have had blood mosaicism. Cervical cancer was negativ…
	F35P1_WE	F35P1_Y_T_FFPE_Ton_P_WES_ILL_AGI	Y	T	FFPE	Ton	P	WES	ILL	AGI	Male	C	c.1642C>T	c.844-?_896+?del	0 (prenatal)	N	N	Y	14.5	CB	HIR	19.5811	Pain, difficulty eating	Right tongue	19.58	Subtotal glossectomy, mandibulotomy, bilteral neck dissections	3-0-X	2	Moderate	4.3	0 out of 36	N			N	N	Y	6	Local and regional	left composite resection, neck dissection pT4bN3b	6120 cGy in 37 fx. Dependent on PEG for feeding	N		22.84	Alive	39	The WES was done on FFPE and WGS on frozen sample (same surgery)
Fresh/Frozen for WGS
	F17P1_Pyx	F17P1_NA_T_TCL_Pyx_P_WGS_ILL	N/A	T	Cell line OHSU974	Pyx	P	WGS	ILL		Male	A	c.2066delG	c.2348G>T																																	Cell line-different source than the surgcal specimen sequenced by WES. Same as sequenced by WGS, PacBio, and 10X
	F36P1	F36P1_NA_T_TCL_Ton_P_WGS_ILL	N/A	T	Cell line CCH-SCC-FA1	Ton	P	WGS	ILL		Male	A	c.2564delC	c.3558dupG																																	Cell line sequenced by WGS, PacBio, and 10X
	F37P1	F37P1_NA_T_TCL_Ora_P_WGS_ILL	N/A	T	Cell line CCH-SCC-FA2	Ora	P	WGS	ILL		Female	A	c.4198C>T	c.2749C>T																																	Cell line. Patient had multiple oral cancers starting at age 45. These included buccal SCC, gingival SCC, and extensive oral pharynx invasive SCC which was diagnosed at age 53. This cell line was sequenced by WGS, PacBio, and 10X
	F38P1_Lip1	F38P1_Y_T_FRZN_Lip_P1_WGS_ILL	Y	T	FRZN	Lip (#1)	P1	WGS	ILL		Male	A	c.2222+1G>T	c.3067-?_3239+?del	UK	UK	UK	Y	UK	UK	HIR			Lower lip																							LipP1 and LipP2 are different surgical specimens
	F39P1	F39P1_Y_T_FRZN_Amp_P_WGS_ILL	Y	T	FRZN	Amp	P	WGS	ILL		Female	D2 (most likely)	c.784-19C>T	potential exon1-15_del or branch site variant	5	UK	UK	N						Ampulary adenocarcinoma	51	Whipple procedure	UK	UK	UK	UK	UK	UK			UK	UK	UK							UK		UK	Ampulary adenocarcinoma (Limited clincical data available , NDRI sample)
	F29P1_WG	F29P1_N_T_FRZN_PyS_P_WGS_ILL	N	T	FRZN	PyS	P	WGS	ILL		Male	A	c.1471-?_1626+?del	c.1901-?_2852+?del	29.9576	N	Y	N				32.5421	Ear pain	Right pyriform sinus	32.5421	Total laryngectomy, partial pharyngectomy, bilateral modified neck dissection, paratrachial node dissection	pT3N1M0	3	Moderate	2.2	1 out of 27	N			N	N	N						Esophagus	33.54	Second primary tumor-esophageal SCC	11	Patient had multiple skin cancers (high sun exposure). Diagnosed with FA following the FA diagnosis of a sibling with esophageal cancer. Same tumor (different sample) was sequenced by WES (FFPE).
	F14P1	F14P1_Y_T_FRZN_Pyx_P_WGS_ILL	Y	T	FRZN	Pyx	P	WGS	ILL		Male	C	c.67delG	c.553C>T	8.61	N	N	Y	17.35	BM	HIURD	33.1882	Dysphagia	Right hypopharynx	33.2758	Pharingolaryngocervical esophagectomy and bilateral level II-V dissection	pT3N2c	4	Moderate to poor	2.9	6 out of 32	Adj	70 Gy in 35 fractions initited 3 months post surgery	Percutaneous endogastrostomy tube, grade three dermititis, grade 2 mucositis, xerostomia and dysphagia	Y	Cetuximab (concurent with RT)	Y	7.3	Cavernous sinus	N	30Gy in 10 fractions to cavernous sinus recurrence	Nivolumab (3mg/kg)- developed encephalitis after 3 doses		34.1629	Encephalitis, aspiration pneumonia	11	Patient #8 in Beckham et al, Head and Neck.2019;41:1418-1426
	F27P1_Bla	F27P1_Y_T_FRZN_Bla_P_WGS_ILL	Y	T	FRZN	Bla	P	WGS	ILL		Male	A	c.1827-?_2981+?del	c.2728_2731delCTCT	32.92	N	Y	Y	33.08	BM	HIURD	37.7577	Hematuria	Bladder, clear cell adenocarcinoma	37.7577	Radical cystoprostatectomy, bilateral pelvic lymphadenectomy	2a-0-0	2	UK	0.9	0 out of 9	N			N	N	N							42.4778	Alive	56	Besides this tumor, this patient had tongue tumor (see above) lateral pyriform sinus tumor (see below) and later cT4aN0M0 SCC of the vallecula treated with 70 Gy delivered in 35 once-daily fractions, over 46 days, given in conjunction with capecitabine. In addition, he has had multiple oral cancers and numerous basal and SCC skin cancers which were surgically treated.
	F27P1_PyS	F27P1_Y_T_FRZN_PyS_P_WGS_ILL	Y	T	FRZN	PyS	P	WGS	ILL		Male	A	c.1827-?_2981+?del	c.2728_2731delCTCT	32.92	N	Y	Y	33.08	BM	HIURD	37.974	Surveillance	Lateral pyriform sinus	37.974	Lateral pharyngotomy	1-X-X	1	UK	1.8 cm piece resected	N/A	N			N	N	N		most likely a searate primary					42.4778	Alive	54	Besides this tumor, this patient had a bladder adenocarcinoma and tongue cancer (see above), and later cT4aN0M0 SCC of the vallecula treated with 70 Gy delivered in 35 once-daily fractions, over 46 days, given in conjunction with capecitabine. In addition, he has had multiple oral cancers and numerous basal and SCC skin cancers which were surgically treated.
	F13P1_Buc2	F13P1_Y_T_FRZN_Buc2_P_WGS_ILL	Y	T	FRZN	Buc(#2)	P	WGS	ILL		Male	A	c.2641C>T	c.3766-?_4368+?del	7.53	Y	Y	Y	8.2	BM	HIR	32.5832	Visible ulceration	Left buccal mucosa	32.5832	Partial maxillectomy, radical excision of buccal lesion, partial glossectomy	1-X-X	1	Well-Moderate	1.4	N/A	N			N	N	N							37.1937	Alive	55	Three different samples are sequenced in the study; tumors @ 23, 32, and 35 years of age
	F13P1_Ton	F13P1_Y_T_FRZN_Ton_CIS_WGS_ILL	Y	T	FRZN	Ton	CIS	WGS	ILL		Male	A	c.2641C>T	c.3766-?_4368+?del	7.53	Y	Y	Y	8.2	BM	HIR	35.1157	Pain, visible lesions	Left tongue	35.1157	Left partial glossectomy, biopsies of multiple oral sites	CIS	0							N	N	see notes							37.1937	Alive	24	Three different samples are sequenced in this study; tumors @ 23, 32, and 35 years of age. The sample that was sequenced here was CIS. In the same surgery, three sites of invasive SCC were identified: tonsillar pillar, midline soft palate. These were not sequenced. 7 months later, the patient had another pT3N1 SCC of the palate. Surgical resection was followed by adj RT @ 63 Gy in 35 fractions. P…
	F35P1_WG	F35P1_Y_T_FRZN_Ton_P_WGS_ILL	Y	T	FRZN	Ton	P	WGS	ILL		Male	C	c.1642C>T	c.844-?_896+?del	0- Prenatal	N	N	Y	14.5	CB	HIR	19.5811	Pain	Right tongue	19.58	Subtotal glossectomy	3-0-0	2	Moderate	4.3	0 out of 36	N			N	N	Y	6	Local and regional	left composite resection, neck dissection pT4bN3b	6120 cGy in 37 fx. Dependent on PEG	N		22.8364	Alive	39	The WES was done on FFPE and WGS on frozen sample (same surgery)
	F41P1	F41P1_Y_T_FRZN_Ora_P_WGS_ILL	Y	T	FRZN	Ora	P	WGS	ILL		Male	A	c.1007-?_2014+?del	c.2872delG	9.30753	N	N	Y	13	PB	HIURD	26.3546	UK	Oral	26.3546	UK	UK	UK	UK	UK	UK	UK			N	N	N							29.3415		35
	F42P1	F42P1_Y_T_FRZN_Gin_P_WGS_ILL	Y	T	FRZN	Ora	P	WGS	ILL		Female	A	c.894-?_2852+?del	c.1226-2A>G		UK	UK	Y	10	UK	HIURD	25.848	Jaw pain	Gingiva	25.848	UK	UK	UK	UK	UK	UK	N			N	N	N							28.5667	Alive	32	This patient subsequently had breast cancer and vulvar cancer
	F43P1	F43P1_Y_T_FRZN_Gin_P_WGS_ILL	Y	T	FRZN	Gin	P	WGS	ILL		Male	A	c.1979T>C	c.2529_2533delCTCT	14.81	UK	UK	Y	16.9309	PB	HIURD	30.13	none; identified through screening	Medial and lateral mandible gingiva	30.13	Gingival excision	1-X-0	1	Moderate	0.9	N/A	N												32.7392		31
	F44P1	F44P1_Y_T_FRZN_Pyx_P_WGS_ILL	Y	T	FRZN	Pyx	P	WGS	ILL		Male	A	c.1359+1G>C	c.-42-?_596+?del	8.564	N	N	Y	8.66	UK	HIR	13.6893	dysphagia, sore throat	Hypopharynx	13.6893	Laryngopharyngectomy	pT2pNX	2	Moderate	3.8	N/A	N			N	N	Y	3	regional and distant	N	N	N	neck, lungs	14.4586	tumor progression	9	Patient also had a germline BRCA2 variant NM_000059.3:c.5722_5723del
	F45P1	F45P1_N_T_FRZN_Eso_P_WGS_ILL	N	T	FRZN	Eso	P	WGS	ILL		Male	A	c.1007-?_4368+?del	c.2852G>A	UK	UK	UK	N				UK	UK	Esophagus	UK		UK	UK	UK	UK	UK	UK												UK	UK	UK
	F46P1	F46P1_Y_T_FRZN_Buc_P_WGS_ILL	Y	T	FRZN	Buc	P	WGS	ILL		Male	A	c.3558dupG	c.472dupC	8	UK	UK	Y	26	UK	UK	31.2	UK	Buccal mucosa	31.2		pT3N0M0	UK	UK	5	N/A	UK							distant				Lungs	32.3	tumor progression	13
	F47P1	F47P1_N_T_FRZN_Ton_P_WGS_ILL	N	T	FRZN	Ton	P	WGS	ILL		Male	A (most likely)			UK	UK	UK	N				UK	UK	Left tongue	UK		UK	UK	UK	UK	UK	UK												UK	UK	UK
	F48P1	F48P1_Y_T_FRZN_Gin_P_WGS_ILL	Y	T	FRZN	Gin	P	WGS	ILL		Male	A	c.1827-?_2778+?del	c.2709G>A	UK	UK	UK	Y	UK	UK	HIURD	UK	UK	Gingiva	UK		UK	UK	UK	UK	UK	UK												UK	UK	UK
	F49P1	F49P1_Y_T_FRZN_Gin_P_WGS_ILL	Y	T	FRZN	Gin	P	WGS	ILL		Male	C	c.67delG	c.844-1G>C	UK	UK	UK	Y	UK	UK	HIR	UK	UK	Gingiva	UK		UK	UK	UK	UK	UK	UK												UK	UK	UK
	F38P1_Lip2	F38P1_Y_T_FRZN_Lip_P2_WGS_ILL	Y	T	FRZN	Lip (#2)	P2	WGS	ILL		Male	A	c.2222+1G>T	c.3067-?_3239+?del	UK	UK	UK	Y	UK	UK	HIR	UK	UK	Lower lip	UK		UK	UK	UK	UK	UK	UK												UK	UK	UK	LipP1 and LipP2 are different surgical specimens
Fresh/Frozen for PacBio
	F14P1	F14P1_Y_T_FRZN_Pyx_P_WGS_PACB	Y	T	FRZN	Pyx	P	WGS	PACB		Male	C	c.67delG	c.553C>T	8.61	N	N	Y	17.35	BM	HIURD	33.19	Dysphagia	Right hypopharynx	33.28	Pharingolaryngocervical esophagectomy and bilateral level II-V dissection	pT3N2c	4	Moderate to poor	2.9	6 out of 32	Adj	70 Gy in 35 fractions initited 3 months post surgery	Percutaneous endogastrostomy tube, grade three dermititis, grade 2 mucositis, xerostomia and dysphagia	Y	Cetuximab (concurent with RT)	Y	7.3	Cavernous sinus	N	30Gy in 10 fractions to cavernous sinus recurrence	Nivolumab (3mg/kg)- developed encephalitis after 3 doses	C6 vertebra, lung	34.17	Tumor recurrence	11	Patient #8 in Beckham et al, Head and Neck.2019;41:1418-1426
	F17P1_Pyx	F17P1_NA_T_TCL_Pyx_P_WGS_PACB	N/A	T	Cell line OHSU974	Pyx	P	WGS	PACB		Male	A	c.2066delG	c.2348G>T																																	Cell line-different source than the surgical specimen sequenced by WES. Same as sequenced by WGS, PacBio, and 10X
	F36P1	F36P1_NA_T_TCL_Ton_P_WGS_PACB	N/A	T	Cell line CCH-SCC-FA1	Ton	P	WGS	PACB		Male	A	c.2564delC	c.3558dupG																																	Cell line sequenced by WGS, PacBio, and 10X
	F37P1	F37P1_NA_T_TCL_Ora_P_WGS_PACB	N	T	Cell line CCH-SCC-FA2	Ora	P	WGS	PACB		Female	A	c.4198C>T	c.2749C>T																																	Cell line. Patient had multiple oral cancers starting at age 45. These included buccal SCC, gingival SCC, and extensive oral pharynx invasive SCC which was diagnosed at age 53. This cell line was sequenced by WGS, PacBio, and 10X
	F38P1_Lip1	F38P1_Y_T_FRZN_Lip1_P_WGS_PACB	Y	T	FRZN	Lip (#1)	P	WGS	PACB		Male	A	c.2222+1G>T	c.3067-?_3239+?del	UK	UK	UK	Y	UK	UK	HIR	UK	UK	Lower lip	UK		UK	UK	UK	UK	UK	UK												UK	UK	UK	LipP1 and LipP2 are different surgical specimens
	F44P1	F44P1_Y_T_FRZN_Pyx_P_WGS_PACB	Y	T	FRZN	Pyx	P	WGS	PACB		Male	A	c.1359+1G>C	c.-42-?_596+?del								13.69	dysphagia, sore throat	Hypopharynx	13.69	Pharyngeal mass biopsy with neck dissection	N/A	N/A	Moderate	N/A	0 out of 60	N			N	N	Y	3	regiona (neck)l and distant	N	N	N	Lungs	14.46	tumor progression	9	Patient also had a germline BRCA2 variant NM_000059.3:c.5722_5723del
	F46P1	F46P1_Y_T_FRZN_Buc_P_WGS_PACB	Y	T	FRZN	Buc	P	WGS	PACB		Male	A	c.3558dupG	c.472dupC	8	UK	UK	Y	26	UK	UK	31.2	UK	Buccal mucosa	31.2		pT3N0M0	UK	UK	5	N/A	UK							distant				Lungs	32.3	tumor progression	13
	F45P1	F45P1_N_T_FRZN_Eso_P_WGS_PACB	N	T	FRZN	Eso	P	WGS	PACB		Male	A	c.1007-?_4368+?del	c.2852G>A	UK	UK	UK	N				UK	UK	Esophagus	UK		UK	UK	UK	UK	UK	UK												UK	UK	UK
	F47P1	F47P1_N_T_FRZN_Ton_P_WGS_PACB	N	T	FRZN	Ton	P	WGS	PACB		Male	A (most likely)			UK	UK	UK	N				UK	UK	Left tongue	UK		UK	UK	UK	UK	UK	UK												UK	UK	UK
Fresh/Frozen for 10x DNA sequencing
	F17P1_Pyx	F17P1_NA_T_TCL_Pyx_WGS_10x	N/A	T	Cell line OHSU974	Pyx	P	WGS	10x		Male	A	c.2066delG	c.2348G>T							-																										Cell line-different source than the surgcal specimen sequenced by WES. Same as sequenced by WGS, PacBio, and 10X
	F36P1	F36P1_NA_T_TCL_Ton_WGS_10x	N/A	T	Cell line CCH-SCC-FA1	Scc	P	WGS	10x		Male	A	c.2564delC	c.3558dupG																																	Cell line sequenced by WGS, PacBio, and 10X
	F29P1	F29P1_N_T_FRZN_PyS_WGS_10x	N	T	FRZN	PyS	P	WGS	10x		Male	A	c.1471-?_1626+?del	c.1901-?_2852+?del	29.9576	N	Y	N				32.5421	Ear pain	Right pyriform sinus	32.5421	Total laryngectomy, partial pharyngectomy, bilateral modified neck dissection, paratrachial node dissection	pT3N1M0	3	Moderate	2.2	1 out of 27	N	-		N	N	N						Esophagus	33.54	Second primary tumor-esophageal SCC	11	Patient had multiple skin cancers (high sun exposure). Diagnosed with FA following the FA diagnosis of a sibling with esophageal cancer. Same tumor (different sample) was sequenced by WES (FFPE).
	F37P1	F37P1_NA_T_TCL_Ora_WGS_10x	N/A	T	Cell line CCH-SCC-FA2	Ora	P	WGS	10x		Female	A	c.4198C>T	c.2749C>T																																	Cell line. Patient had multiple oral cancers starting at age 45. These included buccal SCC, gingival SCC, and extensive oral pharynx invasive SCC which was diagnosed at age 53. This cell line was sequenced by WGS, PacBio, and 10X
Normal for WES sequencing
	F19P1	F19P1_N_N_PB_NA_WES_ILL_AGI	N	N	PB	NA		WES	ILL	AGI
	F12P1	F12P1_N_N_FB_NA_WES_ILL_AGI	N	N	FB	NA		WES	ILL	AGI
	F17P1	F17P1_N_N_PB_NA_WES_ILL_AGI	N	N	PB	NA		WES	ILL	AGI
	F35P1	F35P1_N_N_FB_NA_WES_ILL_AGI	N	N	FB	NA		WES	ILL	AGI
	F26P1	F26P1_N_N_PB_NA_WES_ILL_AGI	N	N	PB	NA		WES	ILL	AGI
	F32P1	F32P1_N_N_FB_NA_WES_ILL_AGI	N	N	FB	NA		WES	ILL	AGI
	F9P2	F9P2_N_N_PB_NA_WES_ILL_IDT	N	N	PB	NA		WES	ILL	IDT
	F15P1	F15P1_N_N_PB_NA_WES_ILL_AGI	N	N	PB	NA		WES	ILL	AGI
	F10P1	F10P1_N_N_PB_NA_WES_ILL_AGI	N	N	PB	NA		WES	ILL	AGI
	F16P1	F16P1_N_N_PB_NA_WES_ILL_AGI	N	N	PB	NA		WES	ILL	AGI
	F7P1	F7P1_N_N_PB_NA_WES_ILL_AGI	N	N	PB	NA		WES	ILL	AGI
	F30P2	F30P2_N_N_FB_NA_WES_ILL_AGI	N	N	FB	NA		WES	ILL	AGI
	F3P1	F3P1_N_N_PB_NA_WES_ILL_AGI	N	N	PB	NA		WES	ILL	AGI
	F18P1	F18P1_N_N_PB_NA_WES_ILL_AGI	N	N	PB	NA		WES	ILL	AGI
	F6P1	F6P1_N_N_PB_NA_WES_ILL_AGI	N	N	PB	NA		WES	ILL	AGI
	F5P1	F5P1_N_N_PB_NA_WES_ILL_AGI	N	N	PB	NA		WES	ILL	AGI
	F24P1	F24P1_N_N_PB_NA_WES_ILL_AGI	N	N	PB	NA		WES	ILL	AGI
	F9P1	F9P1_N_N_PB_NA_WES_ILL_AGI	N	N	PB	NA		WES	ILL	AGI
	F13P1	F13P1_N_N_PB_NA_WES_ILL_AGI	N	N	PB	NA		WES	ILL	AGI
	F20P1	F20P1_N_N_BM_NA_WES_ILL_AGI	N	N	BM	NA		WES	ILL	AGI
	F25P1	F25P1_N_N_PB_NA_WES_ILL_AGI	N	N	PB	NA		WES	ILL	AGI
	F21P1	F21P1_N_N_PB_NA_WES_ILL_AGI	N	N	PB	NA		WES	ILL	AGI
	F23P1	F23P1_N_N_PB_NA_WES_ILL_AGI	N	N	PB	NA		WES	ILL	AGI
	F2P1	F2P1_N_N_LCL_NA_WES_ILL_IDT	N	N	LCL	NA		WES	ILL	IDT
	F8P1	F8P1_N_N_PB_NA_WES_ILL_AGI	N	N	PB	NA		WES	ILL	AGI
	F31P1	F31P1_N_N_FB_NA_WES_ILL_AGI	N	N	FB	NA		WES	ILL	AGI
	F28P1	F28P1_N_N_FFPE_NA_WES_ILL_IDT	N	N	FFPE	NA		WES	ILL	IDT
	F28P2	F28P2_Y_N_FFPE_ADJ-NORM_WES_ILL_AGI	Y	N	FFPE	ADJ-NORM		WES	ILL	AGI
	F34P1	F34P1_Y_N_FFPE_ADJ-NORM_WES_ILL_IDT	Y	N	FFPE	ADJ-NORM		WES	ILL	IDT
	F1P1	F1P1_Y_N_FFPE_ADJ-NORM_WES_ILL_IDT	Y	N	FFPE	ADJ-NORM		WES	ILL	IDT
	F11P1	F11P1_Y_N_FFPE_ADJ-NORM_WES_ILL_AGI	Y	N	FFPE	ADJ-NORM		WES	ILL	AGI
	F33P1	F33P1_Y_N_FFPE_ADJ-NORM_WES_ILL_AGI	Y	N	FFPE	ADJ-NORM		WES	ILL	AGI
	F27P1	F27P1_N_N_FB_NA_WES_ILL_AGI	N	N	FB	NA		WES	ILL	AGI
	F29P1	F29P1_N_N_PB_NA_WES_ILL_AGI	N	N	PB	NA		WES	ILL	AGI
	F30P1	F30P1_N_N_FB_NA_WES_ILL_AGI	N	N	FB	NA		WES	ILL	AGI
	F4P1	F4P1_N_N_PB_NA_WES_ILL_AGI	N	N	PB	NA		WES	ILL	AGI
	F14P1	F14P1_N_N_FB_NA_WES_ILL_AGI	N	N	FB	NA		WES	ILL	AGI
	F22P1	F22P1_N_N_FB_NA_WES_ILL_AGI	N	N	FB	NA		WES	ILL	AGI
Normal for WGS
	F27P1	F27P1_N_N_FB_NA_WGS_ILL	N	N	FB	NA		WGS	ILL
	F13P1	F13P1_N_N_PB_NA_WGS_ILL	N	N	PB	NA		WGS	ILL
	F35P1	F35P1_N_N_FB_NA_WGS_ILL	N	N	FB	NA		WGS	ILL
	F41P1	F41P1_N_N_PB_NA_WGS_ILL	N	N	PB	NA		WGS	ILL
	F42P1	F42P1_N_N_FB_NA_WGS_ILL	N	N	FB	NA		WGS	ILL
	F43P1	F43P1_N_N_PB_NA_WGS_ILL	N	N	PB	NA		WGS	ILL
	F44P1	F44P1_N_N_FB_NA_WGS_ILL	N	N	FB	NA		WGS	ILL
	F17P1	F17P1_N_N_PB_NA_WGS_ILL	N	N	PB	NA		WGS	ILL
	F37P1	F37P1_N_N_FB_NA_WGS_ILL	N	N	FB	NA		WGS	ILL
	F39P1	F39P1_N_N_PB_NA_WGS_ILL	N	N	PB	NA		WGS	ILL
	F29P1	F29P1_N_N_FRZN_NA_WGS_ILL	N	N	FRZN	NA		WGS	ILL
	F14P1	F14P1_N_N_FRZN_NA_WGS_ILL	N	N	FRZN	NA		WGS	ILL
Fresh/Frozen for Bulk RNAseq
	F14P1	F14P1_Y_T_FRZN_Pyx_P_RNA_ILL	Y	T	FRZN	Pyx	P	RNAseq	ILL		Male	C	c.67delG	c.553C>T	8.61	N	N	Y	17.35	BM	HIURD	33.1882	Dysphagia	Right hypopharynx	33.2758	Pharingolaryngocervical esophagectomy and bilateral level II-V dissection	pT3N2c	4	Moderate to poor	2.9	6 out of 32	Adj	70 Gy in 35 fractions initited 3 months post surgery	Percutaneous endogastrostomy tube, grade three dermititis, grade 2 mucositis, xerostomia and dysphagia	Y	Cetuximab (concurent with RT)	Y	7.3	Cavernous sinus	N	30Gy in 10 fractions to cavernous sinus recurrence	Nivolumab (3mg/kg)- developed encephalitis after 3 doses		34.1629	Encephalitis, aspiration pneumonia	11	Patient #8 in Beckham et al, Head and Neck.2019;41:1418-1426
	F29P1	F29P1_N_T_FRZN_PyS_P_RNA_ILL	N	T	FRZN	PyS	P	RNAseq	ILL		Male	A	c.1471-?_1626+?del	c.1901-?_2852+?del	29.9576	N	Y	N				32.5421	Ear pain	Right pyriform sinus	32.5421	Total laryngectomy, partial pharyngectomy, bilateral modified neck dissection, paratrachial node dissection	pT3N1M0	3	Moderate	2.2	1 out of 27	N			N	N	N						Esophagus	33.54	Second primary tumor-esophageal SCC	11	Patient had multiple skin cancers (high sun exposure). Diagnosed with FA following the FA diagnosis of a sibling with esophageal cancer. Same tumor (different sample) was sequenced by WES (FFPE).
	F38P1_Lip1	F38P1_Y_T_FRZN_Lip_P1_RNA_ILL	Y	T	FRZN	Lip (#1)	P1	RNAseq	ILL		Male	A	c.2222+1G>T	c.3067-?_3239+?del	UK	UK	UK	Y	UK	UK	HIR			Lower lip																							LipP1 and LipP2 are different surgical specimens
	F17P1_Pyx	F17P1_NA_T_TCL_Pyx_P_RNA_ILL	N/A	T	Cell line OHSU974	Pyx	P	RNAseq	ILL		Male	A	c.2066delG	c.2348G>T																																	Cell line-different source than the surgcal specimen sequenced by WES. Same as sequenced by WGS, PacBio, and 10X
	F36P1	F36P1_NA_T_TCL_Ton_P_RNA_ILL	N/A	T	Cell line CCH-SCC-FA1	Ton	P	RNAseq	ILL		Male	A	c.2564delC	c.3558dupG																																	Cell line sequenced by WGS, PacBio, and 10X
	F37P1	F37P1_NA_T_TCL_Ora_RNA_ILL	N/A	T	Cell line CCH-SCC-FA2	Ora	P	RNAseq	ILL		Female	A	c.4198C>T	c.2749C>T																																	Cell line. Patient had multiple oral cancers starting at age 45. These included buccal SCC, gingival SCC, and extensive oral pharynx invasive SCC which was diagnosed at age 53. This cell line was sequenced by WGS, PacBio, and 10X
Fresh/Frozen for Methylation Array
	F29P1	F29P1_N_T_FRZN_PyS_P_METH_EPIC	N	T	FRZN	PyS	P	METH	EPIC		Male	A	c.1471-?_1626+?del	c.1901-?_2852+?del	29.9576	N	Y	N				32.5421	Ear pain	Right pyriform sinus	32.5421	Total laryngectomy, partial pharyngectomy, bilateral modified neck dissection, paratrachial node dissection	pT3N1M0	3	Moderate	2.2	1 out of 27	N			N	N	N						Esophagus	33.54	Second primary tumor-esophageal SCC	11	Patient had multiple skin cancers (high sun exposure). Diagnosed with FA following the FA diagnosis of a sibling with esophageal cancer. Same tumor (different sample) was sequenced by WES (FFPE).
	F43P1	F43P1_Y_T_FRZN_Gin_P_METH_EPIC	Y	T	FRZN	Gin	P	METH	EPIC		Male	A	c.1979T>C	c.2529_2533delCTCT	14.81	UK	UK	Y	16.9309	PB	HIURD	30.13	none; identified through screening	Medial and lateral mandible gingiva	30.13	Gingival excision	1-X-0	1	Moderate	0.9	N/A	N												32.7392		31
	F27P1_PyS	F27P1_Y_T_FRZN_PyS_P_METH_EPIC	Y	T	FRZN	PyS	P	METH	EPIC		Male	A	c.1827-?_2981+?del	c.2728_2731delCTCT	32.92	N	Y	Y	33.08	BM	HIURD	37.974	Surveillance	Lateral pyriform sinus	37.974	Lateral pharyngotomy	1-X-X	1	UK	1.8 cm piece resected	N/A	N			N	N	N		most likely a searate primary					42.4778	Alive	54	Besides this tumor, this patient had a bladder adenocarcinoma and tongue cancer (see above), and later cT4aN0M0 SCC of the vallecula treated with 70 Gy delivered in 35 once-daily fractions, over 46 days, given in conjunction with capecitabine. In addition, he has had multiple oral cancers and numerous basal and SCC skin cancers which were surgically treated.
	F13P1_Buc2	F13P1_Y_T_FRZN_Buc2_P_METH_EPIC	Y	T	FRZN	Buc(#2)	P	METH	EPIC		Male	A	c.2641C>T	c.3766-?_4368+?del	7.53	Y	Y	Y	8.2	BM	HIR	32.5832	Visible ulceration	Left buccal mucosa	32.5832	Partial maxillectomy, radical excision of buccal lesion, partial glossectomy	1-X-X	1	Well-Moderate	1.4	N/A	N			N	N	N							37.1937	Alive	55	Three different samples are sequenced in the study; tumors @ 23, 32, and 35 years of age
	F13P1_Ton	F13P1_Y_T_FRZN_Ton_CIS_METH_EPIC	Y	T	FRZN	Ton	CIS	METH	EPIC		Male	A	c.2641C>T	c.3766-?_4368+?del	7.53	Y	Y	Y	8.2	BM	HIR	35.1157	Pain, visible lesions	Left tongue	35.1157	Left partial glossectomy, biopsies of multiple oral sites	CIS	0							N	N	see notes							37.1937	Alive	24	Three different samples are sequenced in this study; tumors @ 23, 32, and 35 years of age. The sample that was sequenced here was CIS. In the same surgery, three sites of invasive SCC were identified: tonsillar pillar, midline soft palate. These were not sequenced. 7 months later, the patient had another pT3N1 SCC of the palate. Surgical resection was followed by adj RT @ 63 Gy in 35 fractions. P…
	F41P1	F41P1_Y_T_FRZN_Ora_P_METH_EPIC	Y	T	FRZN	Ora	P	METH	EPIC		Male	A	c.1007-?_2014+?del	c.2872delG	9.30753	N	N	Y	13	PB	HIURD	26.3546	UK	Oral	26.3546	UK	UK	UK	UK	UK	UK	UK			N	N	N							29.3415		35

### Sheet: Survival_data
Survival Data
HSCT Patients
Time	BMT	non-BMT
0	#REF!	#REF!
10	#REF!	#REF!
20	#REF!	#REF!
30	#REF!	#REF!
40	#REF!	#REF!
50	#REF!	#REF!
60	#REF!	#REF!
70	#REF!	#REF!
80	#REF!	#REF!
90	#REF!	#REF!
100	#REF!	#REF!
110	#REF!	#REF!
120	#REF!	#REF!
130	#REF!	#REF!
140	#REF!	#REF!
150	#REF!	#REF!
160	#REF!	#REF!
170	#REF!	#REF!
180	#REF!	#REF!
190	b	#REF!
200	#REF!	#REF!
210	#REF!	#REF!
220	#REF!	#REF!
230	#REF!	#REF!
240	#REF!	#REF!
250	#REF!	#REF!
260	#REF!	#REF!
270	#REF!	#REF!
280	#REF!	#REF!
290	#REF!	#REF!
300	#REF!	#REF!
310	#REF!	#REF!
320	#REF!	#REF!
330	#REF!	#REF!
340	#REF!	#REF!
350	#REF!	#REF!
360	#REF!	#REF!
370	#REF!	#REF!
380	#REF!	#REF!
390	#REF!	#REF!
400	#REF!	#REF!
410	#REF!	#REF!
420	#REF!	#REF!
430	#REF!	#REF!
440	#REF!	#REF!
450	#REF!	#REF!
460	#REF!	#REF!
470	#REF!	#REF!
480	#REF!	#REF!
490	#REF!	#REF!
500	#REF!	#REF!
510	#REF!	#REF!
520	#REF!	#REF!
530	#REF!	#REF!
